# High-quality haploid genomes corroborate 29 chromosomes and highly conserved synteny of genes in *Hyles* hawkmoths (Lepidoptera: Sphingidae)

**DOI:** 10.1101/2022.04.08.487644

**Authors:** Anna K. Hundsdoerfer, Tilman Schell, Franziska Patzold, Charlotte J. Wright, Atsuo Yoshido, František Marec, Hana Daneck, Sylke Winkler, Carola Greve, Lars Podsiadlowski, Michael Hiller, Martin Pippel

**Affiliations:** Senckenberg Natural History Collections Dresden, Königsbrücker Landstr. 159, 01109 Dresden, Germany; LOEWE-Centre for Translational Biodiversity Genomics (LOEWE-TBG), Frankfurt am Main, Germany; Tree of Life, Wellcome Sanger Institute, Cambridge, CB10 1SA, UK; Biology Centre of the Czech Academy of Sciences, Institute of Entomology, Branišovská 31, 370 05 České Budějovice, Czech Republic; Max Planck Institute of Molecular Cell Biology and Genetics, Pfotenhauerstraße 108, 01307 Dresden, Germany; Centre for Molecular Biodiversity Research, Leibniz Institute for the Analysis of Biodiversity Change, Adenauerallee 127, 53113 Bonn, Germany; Center for Systems Biology Dresden, Pfotenhauerstr. 108, 01307 Dresden, Germany

**Keywords:** karyotype, chromosome-level scaffolding, wing pattern genes, *optix*, *Wnt*, *cortex*, *aristaless*, *distal-less*, *P* supergene

## Abstract

**Background:** Morphological and traditional genetic studies of the young Pliocene genus *Hyles* have led to the understanding that despite its importance for taxonomy, phenotypic similarity of wing patterns does not correlate with phylogenetic relationship. To gain insights into various aspects of speciation in the Spurge Hawkmoth (*Hyles euphorbiae*), we assembled a chromosome-level genome and investigated some of its characteristics.

**Results:** The genome of a male *H. euphorbiae* was sequenced using PacBio and Hi-C data, yielding a 504 Mb assembly (scaffold N50 of 18.2 Mb) with 99.9% of data represented by the 29 largest scaffolds forming the haploid chromosome set. Consistent with this, FISH analysis of the karyotype revealed *n* = 29 chromosomes and a WZ/ZZ (female/male) sex chromosome system. Estimates of chromosome length based on the karyotype image provided an additional quality metric of assembled chromosome size. Rescaffolding the published male *H. vespertilio* genome resulted in a high-quality assembly (651 Mb, scaffold N50 of 22 Mb) with 98% of sequence data in the 29 chromosomes. The larger genome size of *H. vespertilio* (average 1C DNA value of 562 Mb) was accompanied by a proportional increase in repeats from 45% in *H. euphorbiae* (measured as 472 Mb) to almost 55% in *H. vespertilio*. Several wing pattern genes were found on the same chromosomes in the two species, with varying amounts and positions of repetitive elements and inversions possibly corrupting their function.

**Conclusions:** Our two-fold comparative genomics approach revealed high gene synteny of the *Hyles* genomes to other Sphingidae and high correspondence to intact Merian elements, the ancestral linkage groups of Lepidoptera, with the exception of three simple fusion events. We propose a standardized approach for genome taxonomy using nucleotide homology via scaffold chaining as the primary tool combined with Oxford plots based on Merian elements to infer and visualize directionality of chromosomal rearrangements. The identification of wing pattern genes promises future understanding of the evolution of forewing patterns in the genus *Hyles*, although further sequencing data from more individuals are needed. The genomic data obtained provide additional reliable references for further comparative studies in hawkmoths (Sphingidae).
