## Supplementary Table S3 for "High-quality haploid genomes corroborate 29 chromosomes and highly conserved synteny of genes in *Hyles* hawkmoths (Lepidoptera: Sphingidae)"

### Sheet: Tab. S3
Table S3: Chromosome homology, scaffold names and accession numbers of B. mori, M. sexta, H. euphorbiae and H. vespertilio, with chromosome sizes based on assembly lengths obtained via bioinformatic analyses of sequence data. Chr. = chromosome
	See footnotes below.
B. mori Chr. number	H. vesper-tilio Chr. number	Genbank Accession number	H. vespertilio scaffold name in browser	Assembly Length (bp)	H. eu-phorbiae Chr. number	Genbank Accession number	H. euphorbiae scaffold name in browser	Assembly Length (bp)	Homologous M. sexta Chr. number	M. sexta NCBI Chr. Number	Genbank Accession number	RefSeq (scaffold)	Assembly Length (bp)
BMChr1=Z	HvChr1=Z	CM042833.1	ScWp86a_195_HRSCAF_280	37,218,281	HeChr1=Z	CM041058.1	sc_1	30,347,856	MsChr1=Z	27	CM026258.1	NC_051141.1	21,114,789
BmChr2	HvChr2*	CM042805.1	ScWp86a_159_HRSCAF_226	24,553,817	HeChr2	CM041030.1	sc_7	19,904,380	MsChr2	18	CM026249.1	NC_051132.1	15,623,919
BmChr3	HvChr3	CM042806.1	ScWp86a_257_HRSCAF_395	20,065,448	HeChr3	CM041031.1	sc_18	16,855,035	MsChr3	10	CM026241.1	NC_051124.1	13,991,342
BmChr4	HvChr4	CM042807.1	ScWp86a_21_HRSCAF_27	25,450,662	HeChr4	CM041032.1	sc_6	20,022,273	MsChr4	23	CM026254.1	NC_051137.1	16,902,208
BmChr5	HvChr5	CM042808.1	ScWp86a_119_HRSCAF_165	26,040,715	HeChr5	CM041033.1	sc_4	21,578,258	MsChr5	25	CM026256.1	NC_051139.1	17,655,150
BmChr6	HvChr6	CM042809.1	ScWp86a_136_HRSCAF_194	22,136,963	HeChr6	CM041034.1	sc_13	17,936,700	MsChr6	21	CM026252.1	NC_051135.1	15,244,396
BmChr7	HvChr7	CM042810.1	ScWp86a_95_HRSCAF_134	17,182,831	HeChr7	CM041035.1	sc_23	14,557,976	MsChr7	6	CM026237.1	NC_051120.1	12,410,953
BmChr8	HvChr8	CM042811.1	ScWp86a_214_HRSCAF_310	21,873,546	HeChr8	CM041036.1	sc_14	17,505,000	MsChr8	14	CM026245.1	NC_051128.1	14,248,853
BmChr9	HvChr9	CM042812.1	ScWp86a_232_HRSCAF_355	24,188,504	HeChr9	CM041037.1	sc_11	19,134,990	MsChr9	20	CM026251.1	NC_051134.1	15,538,738
BmChr10	HvChr10	CM042813.1	ScWp86a_42_HRSCAF_61	24,738,224	HeChr10	CM041038.1	sc_8	19,757,600	MsChr10	17	CM026248.1	NC_051131.1	15,467,697
BmChr11	HvChr11	CM042814.1	ScWp86a_178_HRSCAF_255	22,098,621	HeChr11	CM041039.1	sc_15	17,388,153	MsChr11	15	CM026246.1	NC_051129.1	14,218,612
BmChr12	HvChr12	CM042815.1	ScWp86a_182_HRSCAF_262	26,852,440	HeChr12	CM041040.1	sc_5	21,432,827	MsChr12	24	CM026255.1	NC_051138.1	17,279,714
BmChr13	HvChr13	CM042816.1	ScWp86a_68_HRSCAF_94	24,145,169	HeChr13	CM041041.1	sc_10	19,486,524	MsChr13	22	CM026253.1	NC_051136.1	16,122,924
BmChr14	HvChr14	CM042817.1	ScWp86a_111_HRSCAF_155	20,079,433	HeChr14	CM041042.1	sc_21	15,684,570	MsChr14	7	CM026238.1	NC_051121.1	12,803,118
BmChr15	HvChr15	CM042818.1	ScWp86a_62_HRSCAF_86	26,014,704	HeChr15	CM041043.1	sc_3	21,768,765	MsChr15	28	CM026259.1	NC_051142.1	20,508,497
BmChr16	HvChr16	CM042819.1	ScWp86a_55_HRSCAF_78	18,679,767	HeChr16	CM041044.1	sc_22	15,570,054	MsChr16	9	CM026240.1	NC_051123.1	13,420,627
BmChr17	HvChr17	CM042820.1	ScWp86a_210_HRSCAF_302	24,352,496	HeChr17	CM041045.1	sc_9	19,686,965	MsChr17	12	CM026243.1	NC_051126.1	14,919,699
BmChr18	HvChr18	CM042821.1	ScWp86a_1_HRSCAF_1	20,909,092	HeChr18	CM041046.1	sc_16	17,373,644	MsChr18	11	CM026242.1	NC_051125.1	14,102,918
BmChr19	HvChr19	CM042822.1	ScWp86a_207_HRSCAF_299	20,353,206	HeChr19	CM041047.1	sc_19	16,571,156	MsChr19	16	CM026247.1	NC_051130.1	13,579,525
BmChr20	HvChr20	CM042823.1	ScWp86a_378_HRSCAF_523	16,497,537	HeChr20	CM041048.1	sc_24	12,812,799	MsChr20	4	CM026235.1	NC_051118.1	10,917,074
BmChr21	HvChr21	CM042824.1	ScWp86a_162_HRSCAF_230	21,114,399	HeChr21	CM041049.1	sc_17	17,181,161	MsChr21	8	CM026239.1	NC_051122.1	13,706,950
BmChr22	HvChr22#	CM042825.1	ScWp86a_157_HRSCAF_223	33,800,775	HeChr22	CM041050.1	sc_2	27,093,441	MsChr22	26	CM026257.1	NC_051140.1	20,265,868
BmChr23	HvChr23	CM042826.1	ScWp86a_31_HRSCAF_41	22,933,977	HeChr23	CM041051.1	sc_12	18,182,747	MsChr23	19	CM026250.1	NC_051133.1	15,042,850
BmChr24	HvChr24	CM042827.1	ScWp86a_166_HRSCAF_234	11,894,872	HeChr24	CM041052.1	sc_27	10,049,873	MsChr24	2	CM026233.1	NC_051116.1	9,429,007
BmChr25	HvChr25	CM042828.1	ScWp86a_7_HRSCAF_7	19,247,757	HeChr25	CM041053.1	sc_20	15,917,517	MsChr25	13	CM026244.1	NC_051127.1	13,836,552
BmChr26	HvChr26**	CM042829.1	ScWp86a_81_HRSCAF_111	9,224,630	HeChr26	CM041054.1	sc_29	7,206,840	MsChr26	1	CM026232.1	NC_051115.1	5,617,298
BmChr27	HvChr27	CM042830.1	ScWp86a_289_HRSCAF_430	14,304,874	HeChr27	CM041055.1	sc_26	12,048,215	MsChr27	3	CM026234.1	NC_051117.1	10,035,631
BmChr28	HvChr28#	CM042831.1	ScWp86a_140_HRSCAF_198	15,210,208	HeChr28	CM041056.1	sc_25	12,771,623	MsChr28	5	CM026236.1	NC_051119.1	10,691,349
n.a.	HvChr29§	CM042832.1	ScWp86a_137_HRSCAF_195	9,587,503	HeChr29	CM041057.1	sc_28	7,786,824	n.a.
	Footnotes:
	* also contains parts of BmChr26
	** also contains parts of BmChr11
	§ also contains parts of BmChr23
	# also contains part of BmChr24
